# The plant mobile domain proteins MAIN and MAIL1 interact with the phosphatase PP7L to regulate gene expression and silence transposable elements in *Arabidopsis thaliana*

**DOI:** 10.1101/710905

**Authors:** Melody Nicolau, Nathalie Picault, Julie Descombin, Yasaman Jami-Alahmadi, Suhua Feng, Etienne Bucher, Steven E. Jacobsen, Jean-Marc Deragon, James Wohlschlegel, Guillaume Moissiard

**Affiliations:** LGDP-UMR5096, CNRS, Perpignan, France; LGDP-UMR5096, Université de Perpignan Via Domitia, France; Department of Biological Chemistry, University of California at Los Angeles, Los Angeles, CA, USA; Department of Molecular, Cell and Developmental Biology, University of California at Los Angeles, Los Angeles, CA, USA; Plant Breeding and Genetic Resources, Agroscope, Nyon, Switzerland; Howard Hughes Medical Institute, University of California at Los Angeles, Los Angeles, CA, USA

## Abstract

Transposable elements (TEs) are DNA repeats that must remain silenced to ensure cell integrity. Several epigenetic pathways including DNA methylation and histone modifications are involved in the silencing of TEs, and in the regulation of gene expression. In *Arabidopsis thaliana*, the TE-derived plant mobile domain (PMD) proteins have been involved in TE silencing, genome stability, and control of developmental processes. Using a forward genetic screen, we found that the PMD protein MAINTENANCE OF MERISTEMS (MAIN) acts synergistically and redundantly with DNA methylation to silence TEs. We found that MAIN and its close homolog MAIN-LIKE 1 (MAIL1) interact together, as well as with the phosphoprotein phosphatase (PPP) PP7-like (PP7L). Remarkably, *main*, *mail1, pp7l* single and *mail1 pp7l* double mutants display similar developmental phenotypes, and share common subsets of upregulated TEs and misregulated genes. Finally, phylogenetic analyses of PMD and PP7-type PPP domains among the Eudicot lineage suggest neo-association processes between the two protein domains to potentially generate new protein function. We propose that, through this interaction, the PMD and PPP domains may constitute a functional protein module required for the proper expression of a common set of genes, and for silencing of TEs.

**AUTHOR SUMMARY:** The plant mobile domain (PMD) is a protein domain of unknown function that is widely spread in the angiosperm plants. Although most PMDs are associated with repeated DNA sequences called transposable elements (TEs), plants have domesticated the PMD to produce genic versions that play important roles within the cell. In *Arabidopsis thaliana*, MAINTENANCE OF MERISTEMS (MAIN) and MAIN-LIKE 1 (MAIL1) are genic PMDs that are involved in genome stability, developmental processes, and silencing of TEs. The mechanisms involving MAIN and MAIL1 in these cellular processes remain elusive. Here, we show that MAIN, MAIL1 and the phosphoprotein phosphatase (PPP) named PP7-like (PP7L) interact to form a protein complex that is required for the proper expression of genes, and the silencing of TEs. Phylogenetic analyses revealed that PMD and PP7-type PPP domains are evolutionary connected, and several plant species express proteins carrying both PMD and PPP domains. We propose that interaction of PMD and PPP domains would create a functional protein module involved in mechanisms regulating gene expression and repressing TEs.
