## Supplementary material for "The plant mobile domain proteins MAIN and MAIL1 interact with the phosphatase PP7L to regulate gene expression and silence transposable elements in *Arabidopsis thaliana*": S3 Table

### Sheet: S3_Table
S3 Table. Lists of loci commonly misregulated in main-2, mail1-1 and main-3.
Threshold: log2≥2, or log2≤-2 ; p-adj< 0.01

### Sheet: main-2, mail1-1 & main-3
Lists of loci commonly misregulated in main-2, mail1-1 and main-3.
TE_UP	PCG_UP	PCG_DOWN
AT1TE45490	AT1G27720	AT1G06960
AT1TE45495	AT1G36675	AT1G10180
AT1TE45510	AT2G04050	AT1G19690
AT2TE13060	AT2G04460	AT1G53520
AT2TE18240	AT2G07215	AT1G53530
AT2TE19615	AT2G10975	AT1G55970
AT2TE28020	AT2G10980	AT1G56000
AT2TE28025	AT2G15800	AT2G24970
AT2TE38900	AT2G20800	AT2G30320
AT3TE45390	AT2G21640	AT2G40880
AT3TE51150	AT2G36750	AT3G07500
AT3TE51900	AT3G29639	AT3G22183
AT3TE57715	AT3G30842	AT3G22190
AT3TE57720	AT3G33528	AT3G61980
AT3TE58655	AT4G08093	AT4G00530
AT3TE60425	AT4G21820	AT4G01710
AT3TE60430	AT5G09570	AT4G01995
AT4TE04415	AT5G26270	AT4G11640
AT4TE09845	AT5G34830	AT4G14130
AT4TE09850	AT5G38386	AT4G17180
AT5TE35950	AT5G51440	AT4G24090
AT5TE46175	AT5G52070	AT4G36290
AT5TE76210	AT5G52290	AT5G05480
	AT5G58610	AT5G11640
		AT5G37070
		AT5G40440
		AT5G42130
		AT5G57970

### Sheet: main-2 & mail1-1 
Lists of loci commonly misregulated in main-2 and mail1-1.
TE_UP	PCG_UP	PCG_DOWN
AT1TE03190	AT1G01070	AT1G01190
AT1TE42875	AT1G02620	AT1G04660
AT1TE45490	AT1G02850	AT1G06960
AT1TE45495	AT1G02930	AT1G10180
AT1TE45500	AT1G02940	AT1G10657
AT1TE45505	AT1G05680	AT1G11070
AT1TE45510	AT1G05880	AT1G11740
AT2TE06390	AT1G08310	AT1G12080
AT2TE11560	AT1G08440	AT1G16150
AT2TE11570	AT1G09080	AT1G19320
AT2TE13060	AT1G10070	AT1G19690
AT2TE15385	AT1G13470	AT1G44478
AT2TE15400	AT1G13608	AT1G47510
AT2TE15410	AT1G13830	AT1G49450
AT2TE15415	AT1G14080	AT1G53520
AT2TE18240	AT1G14880	AT1G53530
AT2TE19610	AT1G17960	AT1G53690
AT2TE19615	AT1G19250	AT1G53830
AT2TE19695	AT1G21240	AT1G55964
AT2TE22495	AT1G22150	AT1G55970
AT2TE25290	AT1G23020	AT1G56000
AT2TE25295	AT1G23110	AT1G58300
AT2TE25300	AT1G24070	AT1G65385
AT2TE25320	AT1G26410	AT1G65390
AT2TE28020	AT1G26970	AT1G67110
AT2TE28025	AT1G27020	AT1G69140
AT2TE28030	AT1G27720	AT1G71890
AT2TE38900	AT1G30160	AT1G74890
AT2TE41170	AT1G30170	AT1G75030
AT2TE41175	AT1G30220	AT1G78440
AT2TE57465	AT1G31820	AT1G78990
AT3TE20780	AT1G32960	AT2G18250
AT3TE43770	AT1G33030	AT2G21650
AT3TE45300	AT1G33102	AT2G24970
AT3TE45390	AT1G33730	AT2G28190
AT3TE47530	AT1G33840	AT2G29130
AT3TE47830	AT1G33960	AT2G29490
AT3TE51150	AT1G35310	AT2G30320
AT3TE51880	AT1G36675	AT2G32550
AT3TE51900	AT1G37113	AT2G40880
AT3TE57715	AT1G37150	AT2G44460
AT3TE57720	AT1G45145	AT2G47870
AT3TE58495	AT1G47395	AT2G47880
AT3TE58655	AT1G47400	AT3G03910
AT3TE59450	AT1G47890	AT3G06520
AT3TE60410	AT1G48000	AT3G07500
AT3TE60425	AT1G48660	AT3G08885
AT3TE60430	AT1G51860	AT3G10590
AT3TE62100	AT1G51890	AT3G10970
AT3TE66875	AT1G52000	AT3G13170
AT3TE92470	AT1G52040	AT3G13640
AT4TE04415	AT1G52110	AT3G13840
AT4TE09570	AT1G52400	AT3G16670
AT4TE09845	AT1G52410	AT3G17180
AT4TE09850	AT1G53100	AT3G19350
AT4TE12760	AT1G54000	AT3G21460
AT4TE15555	AT1G54010	AT3G22183
AT4TE26330	AT1G54020	AT3G22190
AT4TE26345	AT1G54575	AT3G26960
AT4TE26350	AT1G56010	AT3G27970
AT4TE42160	AT1G56120	AT3G28320
AT4TE53490	AT1G56600	AT3G45430
AT5TE00870	AT1G60470	AT3G45620
AT5TE23185	AT1G61120	AT3G46880
AT5TE30270	AT1G61800	AT3G49160
AT5TE31640	AT1G62225	AT3G55230
AT5TE35950	AT1G62420	AT3G55646
AT5TE36470	AT1G65200	AT3G56380
AT5TE36475	AT1G65610	AT3G59370
AT5TE37660	AT1G65970	AT3G61980
AT5TE37665	AT1G66390	AT3G62930
AT5TE38020	AT1G66600	AT3G62950
AT5TE39630	AT1G66700	AT4G00530
AT5TE43580	AT1G66960	AT4G01710
AT5TE45055	AT1G67220	AT4G01995
AT5TE45060	AT1G67760	AT4G02810
AT5TE46175	AT1G67980	AT4G04408
AT5TE48980	AT1G69310	AT4G04409
AT5TE55555	AT1G69480	AT4G05170
AT5TE61795	AT1G69880	AT4G08220
AT5TE76210	AT1G70440	AT4G10310
	AT1G70850	AT4G11630
	AT1G71200	AT4G11640
	AT1G72140	AT4G13560
	AT1G72260	AT4G13570
	AT1G72830	AT4G13572
	AT1G73010	AT4G13575
	AT1G73260	AT4G14130
	AT1G73325	AT4G15990
	AT1G73330	AT4G17170
	AT1G76955	AT4G17180
	AT1G76960	AT4G17860
	AT1G80130	AT4G18960
	AT2G03130	AT4G22620
	AT2G03230	AT4G24090
	AT2G04040	AT4G32280
	AT2G04050	AT4G33790
	AT2G04460	AT4G36290
	AT2G07215	AT4G37610
	AT2G10975	AT4G40090
	AT2G10980	AT5G03840
	AT2G10990	AT5G05480
	AT2G13410	AT5G09730
	AT2G13430	AT5G11640
	AT2G13810	AT5G15800
	AT2G14247	AT5G16570
	AT2G14560	AT5G19600
	AT2G15030	AT5G22430
	AT2G15780	AT5G24580
	AT2G15800	AT5G30510
	AT2G16367	AT5G37070
	AT2G18050	AT5G40440
	AT2G18190	AT5G42130
	AT2G18193	AT5G43240
	AT2G18600	AT5G50790
	AT2G19190	AT5G54190
	AT2G20800	AT5G57970
	AT2G21450	AT5G59340
	AT2G21640	AT5G62165
	AT2G23010
	AT2G24255
	AT2G24850
	AT2G25090
	AT2G25440
	AT2G25625
	AT2G25770
	AT2G29350
	AT2G29370
	AT2G29460
	AT2G30660
	AT2G30750
	AT2G30760
	AT2G30766
	AT2G30770
	AT2G32830
	AT2G33080
	AT2G34210
	AT2G34500
	AT2G35070
	AT2G35570
	AT2G36750
	AT2G36780
	AT2G36890
	AT2G37830
	AT2G38240
	AT2G38390
	AT2G38530
	AT2G39030
	AT2G39310
	AT2G39410
	AT2G40955
	AT2G43570
	AT2G43580
	AT2G44480
	AT2G45130
	AT2G45135
	AT2G45510
	AT2G46880
	AT2G47130
	AT2G47520
	AT3G01420
	AT3G01600
	AT3G01830
	AT3G03260
	AT3G04070
	AT3G04530
	AT3G04717
	AT3G04720
	AT3G05690
	AT3G08860
	AT3G09940
	AT3G10815
	AT3G11340
	AT3G12500
	AT3G13610
	AT3G13672
	AT3G13950
	AT3G14280
	AT3G14700
	AT3G15510
	AT3G15950
	AT3G16360
	AT3G16420
	AT3G16430
	AT3G16450
	AT3G16460
	AT3G17790
	AT3G18250
	AT3G22460
	AT3G22600
	AT3G22860
	AT3G23630
	AT3G25760
	AT3G26440
	AT3G26830
	AT3G28270
	AT3G28510
	AT3G28540
	AT3G28570
	AT3G28580
	AT3G28890
	AT3G29035
	AT3G29250
	AT3G29590
	AT3G29639
	AT3G30120
	AT3G30770
	AT3G30842
	AT3G30844
	AT3G33528
	AT3G42723
	AT3G43110
	AT3G44510
	AT3G45130
	AT3G46080
	AT3G47050
	AT3G48020
	AT3G48058
	AT3G48700
	AT3G48850
	AT3G49110
	AT3G50770
	AT3G53040
	AT3G57240
	AT3G57260
	AT3G57950
	AT3G58150
	AT3G58550
	AT3G60966
	AT3G61280
	AT4G00250
	AT4G00700
	AT4G01980
	AT4G01985
	AT4G02360
	AT4G03320
	AT4G04500
	AT4G04510
	AT4G04540
	AT4G05370
	AT4G05380
	AT4G08093
	AT4G08290
	AT4G08570
	AT4G08770
	AT4G09820
	AT4G10500
	AT4G10695
	AT4G10860
	AT4G11170
	AT4G11650
	AT4G12735
	AT4G13890
	AT4G14390
	AT4G14465
	AT4G15236
	AT4G15280
	AT4G15610
	AT4G16260
	AT4G16590
	AT4G17710
	AT4G18360
	AT4G19030
	AT4G20110
	AT4G21490
	AT4G21680
	AT4G21820
	AT4G21840
	AT4G21903
	AT4G22517
	AT4G22880
	AT4G22950
	AT4G22960
	AT4G23150
	AT4G23310
	AT4G23680
	AT4G24000
	AT4G28040
	AT4G28790
	AT4G29200
	AT4G29690
	AT4G32510
	AT4G34800
	AT4G37010
	AT4G37420
	AT5G01900
	AT5G02580
	AT5G02780
	AT5G03090
	AT5G03545
	AT5G04150
	AT5G05250
	AT5G06510
	AT5G06730
	AT5G09290
	AT5G09470
	AT5G09570
	AT5G10140
	AT5G10280
	AT5G10625
	AT5G10760
	AT5G11410
	AT5G11920
	AT5G12030
	AT5G12330
	AT5G13170
	AT5G13330
	AT5G14490
	AT5G15360
	AT5G15500
	AT5G17220
	AT5G18270
	AT5G19470
	AT5G22570
	AT5G23020
	AT5G24200
	AT5G24280
	AT5G24640
	AT5G24770
	AT5G26270
	AT5G28230
	AT5G34830
	AT5G35935
	AT5G38020
	AT5G38250
	AT5G38386
	AT5G38900
	AT5G39520
	AT5G39610
	AT5G39720
	AT5G40010
	AT5G40790
	AT5G42800
	AT5G44570
	AT5G44572
	AT5G45380
	AT5G45990
	AT5G46050
	AT5G48400
	AT5G49700
	AT5G50770
	AT5G51440
	AT5G52070
	AT5G52290
	AT5G53230
	AT5G53450
	AT5G54060
	AT5G54450
	AT5G54550
	AT5G54560
	AT5G55150
	AT5G55420
	AT5G56880
	AT5G57785
	AT5G58610
	AT5G59320
	AT5G59390
	AT5G60250
	AT5G62480
	AT5G64190
	AT5G64810
	AT5G66690
