## Supplementary material for "The plant mobile domain proteins MAIN and MAIL1 interact with the phosphatase PP7L to regulate gene expression and silence transposable elements in *Arabidopsis thaliana*": S5 Table

### Sheet: S5_Table
S5 Table. Lists of loci commonly misregulated in main-2, mail1-1, pp7l-2 and mail1-1pp7l-2.
based on overlaps between RNA-seq main-2 Exp1_Exp2_Exp3, mail1-1 Exp1_Exp2_Exp3, pp7l-2_Exp3 and mail1-1 pp7l-2_Exp3.
Threshold: log2≥2, or log2≤-2 ; p-adj< 0.01

### Sheet: commonly misregulated loci
Lists of loci commonly misregulated in main-2, mail1-1, pp7l-2 and mail1-1 pp7l-2.
TE_UP	PCG_UP	PCG_DOWN
AT1TE45490	AT1G01070	AT1G01190
AT1TE45495	AT1G02620	AT1G04660
AT1TE45505	AT1G02850	AT1G06960
AT1TE45510	AT1G09080	AT1G10180
AT2TE13060	AT1G10070	AT1G10657
AT2TE18240	AT1G13470	AT1G16150
AT2TE19615	AT1G13608	AT1G19320
AT2TE25290	AT1G14880	AT1G19690
AT2TE25295	AT1G19250	AT1G53520
AT2TE25300	AT1G21240	AT1G53530
AT2TE25320	AT1G23020	AT1G55964
AT2TE28020	AT1G27020	AT1G55970
AT2TE28025	AT1G27720	AT1G56000
AT2TE28030	AT1G30220	AT1G65385
AT2TE41170	AT1G31820	AT1G69140
AT2TE41175	AT1G33030	AT1G71890
AT3TE47830	AT1G33840	AT1G78990
AT3TE51150	AT1G33960	AT2G18250
AT3TE51880	AT1G35310	AT2G21650
AT3TE51900	AT1G36675	AT2G24970
AT3TE57715	AT1G37113	AT2G28190
AT3TE58655	AT1G37150	AT2G29130
AT3TE60425	AT1G45145	AT2G30320
AT3TE60430	AT1G47395	AT2G32550
AT3TE66875	AT1G47400	AT2G44460
AT3TE92470	AT1G51860	AT2G47880
AT4TE04415	AT1G52040	AT3G03910
AT4TE09845	AT1G53100	AT3G07500
AT4TE09850	AT1G54575	AT3G08885
AT4TE12760	AT1G56010	AT3G10970
AT4TE26330	AT1G56120	AT3G13840
AT4TE53490	AT1G62420	AT3G22183
AT5TE00870	AT1G65610	AT3G22190
AT5TE35950	AT1G66960	AT3G55230
AT5TE37660	AT1G67980	AT3G55646
AT5TE39630	AT1G69310	AT3G56380
AT5TE61795	AT1G71200	AT3G59370
	AT1G72140	AT3G61980
	AT1G73330	AT4G00530
	AT1G76955	AT4G01710
	AT1G76960	AT4G01995
	AT1G80130	AT4G02810
	AT2G04050	AT4G08220
	AT2G04460	AT4G10310
	AT2G10975	AT4G11630
	AT2G10980	AT4G11640
	AT2G13410	AT4G13560
	AT2G13430	AT4G13570
	AT2G13810	AT4G13572
	AT2G14247	AT4G13575
	AT2G14560	AT4G14130
	AT2G15030	AT4G15990
	AT2G15780	AT4G17180
	AT2G15800	AT4G18960
	AT2G18193	AT4G24090
	AT2G19190	AT4G36290
	AT2G21640	AT4G37610
	AT2G24850	AT5G03840
	AT2G25440	AT5G11640
	AT2G29350	AT5G15800
	AT2G29460	AT5G16570
	AT2G30760	AT5G24580
	AT2G30766	AT5G30510
	AT2G30770	AT5G37070
	AT2G33080	AT5G40440
	AT2G38240	AT5G42130
	AT2G43570	AT5G54190
	AT2G44480	AT5G57970
	AT2G45510	AT5G62165
	AT3G01600
	AT3G04717
	AT3G04720
	AT3G08860
	AT3G09940
	AT3G11340
	AT3G13672
	AT3G13950
	AT3G14280
	AT3G15510
	AT3G16420
	AT3G18250
	AT3G22460
	AT3G22600
	AT3G26440
	AT3G26830
	AT3G28510
	AT3G28540
	AT3G28580
	AT3G28890
	AT3G29035
	AT3G29250
	AT3G29639
	AT3G30770
	AT3G30842
	AT3G30844
	AT3G33528
	AT3G45130
	AT3G46080
	AT3G47050
	AT3G50770
	AT3G57260
	AT3G57950
	AT3G58150
	AT3G61280
	AT4G00700
	AT4G04500
	AT4G04510
	AT4G08093
	AT4G08290
	AT4G10500
	AT4G10860
	AT4G11170
	AT4G12735
	AT4G13890
	AT4G14390
	AT4G15610
	AT4G16260
	AT4G16590
	AT4G20110
	AT4G21490
	AT4G21820
	AT4G21840
	AT4G22950
	AT4G23150
	AT4G23310
	AT4G29200
	AT4G34800
	AT4G37010
	AT5G03545
	AT5G05250
	AT5G09290
	AT5G09570
	AT5G10140
	AT5G10760
	AT5G11920
	AT5G14490
	AT5G15360
	AT5G15500
	AT5G19470
	AT5G22570
	AT5G23020
	AT5G24200
	AT5G24640
	AT5G26270
	AT5G28230
	AT5G35935
	AT5G38386
	AT5G38900
	AT5G39610
	AT5G40010
	AT5G45380
	AT5G46050
	AT5G49700
	AT5G51440
	AT5G52290
	AT5G55150
	AT5G59320
	AT5G60250
	AT5G62480
	AT5G64190
