## Supplementary material for "The plant mobile domain proteins MAIN and MAIL1 interact with the phosphatase PP7L to regulate gene expression and silence transposable elements in *Arabidopsis thaliana*": S6 Table

### Sheet: S6_Table
S6 Table. Lists of loci commonly misregulated in all mutant backgrounds (except ddc) analyzed in this study.
based on overlaps between RNA-seq main-2 Exp1_Exp2_Exp3, mail1-1 Exp1_Exp2_Exp3, pp7l-2_Exp3, mail1-1 pp7l-2_Exp3, main-3 EMS exp1_exp2 and ddc main-3 EMS exp1_exp2.
Threshold: log2≥2, or log2≤-2 ; p-adj< 0.01

### Sheet: commonly misregulated loci
Lists of loci commonly misregulated in main-2, mail1-1, pp7l-2, mail1-1 pp7l-2, main-3 and ddc main-3..
TE_UP	PCG_UP	PCG_DOWN
AT1TE45490	AT1G27720	AT1G06960
AT1TE45495	AT1G36675	AT1G10180
AT1TE45510	AT2G04050	AT1G19690
AT2TE13060	AT2G04460	AT1G53520
AT2TE18240	AT2G10975	AT1G53530
AT2TE19615	AT2G10980	AT1G55970
AT2TE28020	AT2G15800	AT1G56000
AT2TE28025	AT2G21640	AT2G24970
AT3TE51150	AT3G29639	AT2G30320
AT3TE51900	AT3G30842	AT3G07500
AT3TE57715	AT3G33528	AT3G22183
AT3TE58655	AT4G08093	AT3G22190
AT3TE60425	AT4G21820	AT3G61980
AT3TE60430	AT5G09570	AT4G00530
AT4TE04415	AT5G26270	AT4G01710
AT4TE09845	AT5G38386	AT4G01995
AT4TE09850	AT5G51440	AT4G11640
AT5TE35950	AT5G52290	AT4G14130
		AT4G17180
		AT4G24090
		AT4G36290
		AT5G11640
		AT5G37070
		AT5G40440
		AT5G42130
		AT5G57970
