## Supplementary material for "The plant mobile domain proteins MAIN and MAIL1 interact with the phosphatase PP7L to regulate gene expression and silence transposable elements in *Arabidopsis thaliana*": S7 Table

### Sheet: S7_Table
S7 Table. List of commonly downregulated genes displaying the "DOWN" motif in their promoter and random test analyses.

### Sheet: all_mutants_except_ddc
Lists of genes that are commonly downregulated in all the mutants -except ddc- anlyzed in this study, and displaying the "DOWN" motif in their promoter (25 out of 26 genes).
Locus Identifier	Strand	Start	p-value	upstream	"DOWN" motif	downstream
AT5G40440	-	443	3.64e-07	AACTAAATTA	CGTGCCGTTT	TAAAAGTATT
AT4G01710	+	849	3.64e-07	TTTAAGACTA	CGTGCCGTTT	AAGGCCAAGA
AT3G22190	+	390	3.64e-07	ACTAAAACTG	CGTGCCGTTT	CGAGGTCAAA
AT3G07500	+	814	3.64e-07	ACATAAACTA	CGTGCCGTTT	CGCACTATTC
AT2G30320	-	917	3.64e-07	TGTCAAACTA	CGTGCCGTTT	TGTCAATTTA
AT1G19690	-	923	3.64e-07	AAAGAAACTA	CGTGCCGTTT	TGTTTTCAAA
AT5G42130	+	886	1.01e-06	TCTTCAACTT	CATGCCGTTT	AGTATTTTCC
AT4G24090	+	830	1.01e-06	AACTGAAATG	CATGCCGTTT	CGAAATATTA
AT1G10180	+	835	1.01e-06	TATTACACTA	CATGCCGTTT	TGTGTACAAA
AT2G24970	+	884	1.37e-06	GCAAGAACTC	CCTGCCGTTT	AGGCCCCTCG
AT5G57970	+	248	2.01e-06	AGTTCAACTA	CGTGTCGTTT	AATTTAATCC
AT5G37070	+	842	2.01e-06	GAGTAAAACT	CGTGTCGTTT	TGATAATTTA
AT4G17180	-	913	3.78e-06	AAACAGACTG	CATGTCGTTT	TCTATTTAAA
AT4G01995	+	907	3.78e-06	AGTCGAACTT	CATGTCGTTT	TTATATAACT
AT5G11640	+	897	5.07e-06	AGATAAACGC	CTTGCCGTTT	CTTGATATGT
AT4G00530	-	653	5.07e-06	GCTGAAACTG	CTTGCCGTTT	TTTAATATTC
AT1G53530	+	774	5.07e-06	ATGAAGAAAA	CCTGTCGTTT	GTAATTTTCG
AT1G53520	-	885	5.07e-06	ATGAAGAAAA	CCTGTCGTTT	GTAATTTTCG
AT1G06960	-	898	6.28e-06	GAGAAGAAAT	CGTGGCGTTT	CCAATTTACA
AT3G61980	+	727	7.41e-06	GTATGAACGA	CATGACGTTT	GATGGTTTAA
AT1G56000	-	930	8.42e-06	TATTCAACTG	CGTCCCGTTT	CTAAATTTAA
AT4G36290	+	299	1.07e-05	TAGTTTTGGT	CATGCAGTTT	TGGAGATTTA
AT4G14130	+	666	2.03e-05	GTATAGGATT	CATGTAGTTT	CTAAGAAAAC
AT4G11640	+	535	2.36e-05	AATAAAACAG	CGTGACGTTC	TTTTTTTTAG
AT1G55970	+	555	3.3e-05	TGTAGTTGGG	CCTGAAGTTT	TTTTAAAAAT

### Sheet: Random tests
Proportion of genes carrying the "DOWN" motif in their promoter (1kb upstream of ATG) out of 26 randomly picked genes
random test #	numbers	percentage
1	5	19.2
2	4	15.4
3	4	15.4
4	6	23
5	7	26.9
6	4	15.4
7	4	15.4
8	3	11.5
9	2	7.7
10	5	19.2
AVERAGE	4.4	0.169
