## Supplementary material for "The plant mobile domain proteins MAIN and MAIL1 interact with the phosphatase PP7L to regulate gene expression and silence transposable elements in *Arabidopsis thaliana*": S8 Table

### Sheet: S8 Table
S8 Table. List of species used to construct the two trees of Figure 8, their codes and the presence/absence of the different PMD-C and PP7motifs
Species	code	PDM-C MAIL2 type	PMD-C MAIL3 type	PP7 type	PP7-like type
Arabidopsis halleri	Ah	yes	yes	yes	yes
Arabidopsis lyrata	Al	yes	yes	yes	yes
Arabidopsis thaliana	At	yes	yes	yes	yes
Capsella grandiflora	Cg	yes	yes	yes	yes
Capsella rubella	Cr	yes	yes	yes	yes
Boechera stricta	Bs	yes	yes	yes	yes
Brassica rapa	Br	yes	yes	yes	yes
Brassica oleracea	Bo	yes	yes	yes	yes
Eutrema salsugineum	Es	yes	yes	yes	yes
Carica papaya	Cp	yes	no	yes	no
Gossypium raimondii	Gr	yes	yes	yes	no
Theobroma cacao	Tc	yes	no	yes	no
Citrus sinensis	Cs	yes	no	yes	yes
Citrus clementina	Cc	yes	no	yes	yes
Populus trichocarpa	Pt	yes	no	yes	yes
Salix purpurea	Sp	yes	no	yes	yes
Manihot esculenta	Me	yes	yes	yes	no
Hevea brasiliensis	Hb	yes	yes	yes	no
Prunus persica	Pp	yes	no	yes	yes
Fragaria vesca	Fv	yes	no	yes	yes
Cucumis sativus	Csa	yes	yes	yes	yes
Glycine max	Gm	yes	yes	yes	yes
Phaseolus vulgaris	Pv	yes	yes	yes	no
Medicago truncatula	Mt	yes	yes	yes	yes
Eucalyptus grandis	Eg	yes	no	yes	yes
Vitis vinifera	Vv	yes	yes	yes	no
Solanum lycopersicum	Sl	yes	yes	yes	no
Solanum tuberosum	St	yes	yes	yes	no
Mimulus guttatus	Mg	yes	yes	yes	no
Daucus carota	Dc	yes	yes	yes	no
