## Supplementary material for "The plant mobile domain proteins MAIN and MAIL1 interact with the phosphatase PP7L to regulate gene expression and silence transposable elements in *Arabidopsis thaliana*": S10 Table

### Sheet: S10_Table
S10 Table. List of primers used in this study.
Code	Name	Sequence
T-DNA genotyping
gm72	SALK_LBb1.3	ATTTTGCCGATTTCGGAAC
gm73	GABI-KAT LB O8409	ATATTGACCATCATACTCATTGC
gm78	cmt3-11_LP	CCCTCAACAATTAACTGACGC
gm79	cmt3-11_RP	ATAAGAGAAGGAGCTGCTGCC
ME1318	drm1-2_LP	CCTGTGTTGATTGGGATTCAG
ME1319	drm1-2_RP	GTCGATGGAGTGCAACTTCTC
gm89	drm2-2_LP	CTCTCATCCTCGCACGTACC
gm90	drm2-2_RP	CACCATCCATGATGCATTTC
782	main-2_LP	CCAAAGAGAACCACTCGTCAG
783	main-2_RP	AGCTGCCATGGAAATCTGTAG
825	mail1-1_LP	CTGTTAACTGCCACCTCTTG
826	mail1-1_RP	CTCTGTTAAGTATTTGCCTTTG
745	MAIN_dCAPs_FokI_LP	CGGTCTCAGAGTATCATTGGTGGAT
746	MAIN_dCAPs_FokI_RP	GACTCTGTTGCCTTCCTTTCCAC
ME1438	pp7l-2_LP	ATTGTTGAAGTTGACGGCATC
ME1439	pp7l-2_RP	CCAGTTTCTTACCCTTGGGA
RT-qPCR
gm91	ACTIN RT PCR ACTIN7_LP	TCGTGGTGGTGAGTTTGTTAC
gm92	ACTIN RT PCR ACTIN7_RP	CAGCATCATCACAAGCATCC
458	RHIP1_AT4G26410_RTqPCR LP	TGATGAAAAAGGAGAGCAGGA
459	RHIP1_AT4G26410_RTqPCR RP	CATCAAATCAGCAGCTTCACA
ME1652	DRM2_RTqPCR_LP	TTTTCACGGGTATTGGTGGT
ME1653	DRM2_RTqPCR_RP	GCTCCCAAAAGTCCTTCAAA
ME1654	CMT3_RTqPCR_LP	CGTCACTAAATGGGCTGTTG
ME1655	CMT3_RTqPCR_RP	TGCATAGCTTCTCCCACTCC
gm132	HELITRONY1D_RTqPCR_LP	AACTAACGTCATTACATACACATCTTG
gm133	HELITRONY1D_RTqPCR_RP	AATTAGGATCTTGTTTGCCAGCTA
gm134	ROMANIAT5_RTqPCR_LP	GTATCCTTTGGCCCGGTATT
gm135	ROMANIAT5_RTqPCR_RP	GCCTCTTCGAAATGCCATAA
gm136	ATCOPIA28_RTqPCR_LP	AGTCCTTTTGGTTGCTGAACA
gm137	ATCOPIA28_RTqPCR_RP	CCGGATGTAGCAACATTCACT
gm138	ATMU1_RTqPCR_LP	TAATTTGGCTGACGGAATCAC
gm139	ATMU1_RTqPCR_RP	ATTTGGGGGAAAACAAATGAG
ME1292	LINE_1_RTqQPCR_LP	TGTGGTGAAGCTGAATCAAGCC
ME1293	LINE_1_RTqQPCR_RP	GGTGCGTTCTCCCAAACCTGA
ME1294	LINE_2_RTqQPCR_LP	TGCTTGACCACCATCGCCTAAC
ME1295	LINE_2_RTqQPCR_RP	TCCTTATTCCACGCAGCATCGG
ME1296	ATIS112A_RTqQPCR_LP	CTTCACCCAACGTGTTGACGAAAC
ME1297	ATIS112A_RTqQPCR_RP	ACCGTGTCTGACGCCATACCAT
ME1300	ATENSPM6_RTqQPCR_LP	GCAGGCTATGTTGGAGTAGTG
ME1301	ATENSPM6_RTqQPCR_RP	ATTGGCAGAGTCTGTCTTGCTCT
460	eGFP_RTqPCR_LP	GCTGACCCTGAAGTTCATCTG
461	eGFP_RTqPCR_RP	TCGTCCTTGAAGAAGATGGTG
ME1375	HAC4_RTqPCR_LP	GTTACGAAGTGGAACAGAACCG
ME1376	HAC4_RTqPCR_RP	AACGTCTTTGATGGCCACAGG
ME1258	FAP3_QRTPCR_LP	TAGGATTTATCGCCGGAGTTT
ME1259	FAP3_QRTPCR_RP	GTTCCCAGTTTGAAGCACTGA
ME1260	MKK3_QRTPCR_LP	TGTCTCCATTGTTTGATGCTG
ME1261	MKK3_QRTPCR_RP	ACGTCGTCTCGGAACTTTCA
ME1660	TAF4b_RTqPCR_LP	CCAACGTTCAAACGAAGTGAAGGC
ME1661	TAF4b_RTqPCR_RP	ACATTTGCAGCCTTGGCTCTCTC
ME1662	At12Cys-2_RTqPCR_LP	TTGGTGCATCCATAACTGAAGGTC
ME1663	At12Cys-2_RTqPCR_RP	CCACAACCCTGTGTCCAAATGC
ME1664	SHOC1_RTqPCR_LP	AGTTCCTTTCCGACGTGGTTC
ME1665	SHOC1_RTqPCR_RP	GGCATCTCCGTCATCCTTCTCG
gm140	UNK1_RTPCR_LP	AAGTGGTGAGAAAGCAGAAACGAG
gm141	UNK1_RTPCR_RP	ACCCACTCAGCCTAACTCTACG
Cloning
ME943	NotI_gMAIN cloning_LP	CGCGGCCGCCCCCTTCACCATGAGTCTTTTAAGAGAGTC
ME944	AscI_gMAIN cloning_RP	CGGCGCGCCCACCCTTTTCACTCCAATCCGTTTGTT
809	gMAIN cloning_3209_LP	GAGAAGTTCCTCCCAGGAAA
831	MAIN_QC kill MluI_LP	CAGATAAAACCTCGCGTTGAGGACCATGCC
832	MAIN_QC kill MluI_RP	GGCATGGTCCTCAACGCGAGGTTTTATCTG
816	gMAIL1 cloning_LP	CACCGGTGTGCAATACTTTGACCTC
817	gMAIL1 cloning_RP	CGAGTCTTCCTTTTGAAGCAG
818	gMAIL1 cloning_2979_LP	GACTTGGACACGTCAATGAGT
10826	Pst1_COPIA28_LTR_LP	CTGCAGAAGCAATAATAAAATCACGAAC
10827	Pst1_COPIA28_LTR_RP	CTGCAGGATTATCTATATAAATAAATAATCATT
10844	COPIA28_LTR_QC_NdeI_LP	CAAAAGAATCAGTTTTTTTTCCATATGAACTTGCAGAAAACGGAATCAGG
10845	COPIA28_LTR_QC_NdeI_RP	CCTGATTCCGTTTTCTGCAAGTTCATATGGAAAAAAAACTGATTCTTTTG
ME1392	PP7L genomic cloning_LP	CACCATTAAAAGCTTCTTCTTC
ME1393	PP7L genomic / CDS cloning_RP	TACCCTTGTTTGAATCTCCTG
ME1394	PP7L genomic 2640 or CDS 1437_LP	AAATGAAGGCGCATATGCG
