## Supplementary material for "The plant mobile domain proteins MAIN and MAIL1 interact with the phosphatase PP7L to regulate gene expression and silence transposable elements in *Arabidopsis thaliana*": S11 Table

### Sheet: S11_Table
S11 Table. Next Generation Sequencing (NGS) mapping and coverage statistics.
Col= Non-transgenic WT Columbia ecotype; WT= ATCOPIA28::GFP in WT Columbia background
DNA-seq
EMS population name	Total reads	Mapped reads	Mapping efficiency	Average coverage	Library name (ENA)
ddc#16	74586786	57471013	77.0525	127.713	ERR3407466
ddc#18	64376126	53744550	83.4852	119.432	ERR3407467
ddc#344	28316860	23749715	83.8713	52.7771	ERR3407468
RNA-seq
	Sample	Total reads	Reads after trim	Mapped reads =1	Mapped reads >1	Mapping efficiency	Average coverage	Library name (ENA)
Exp1	Col_rep1	25517753	25292350	23217613	1748357	97.8377	9.24666	ERR3407136
	Col_rep2	31583613	31399452	28767111	2254131	98.2194	11.4893	ERR3407137
	main-2_rep1	26153131	25991511	24144092	1509559	98.0902	9.50135	ERR3407138
	main-2_rep2	30644940	30468670	28302597	1804692	98.2455	11.1508	ERR3407139
	mail1-1_rep1	26375316	26234755	24398163	1532042	98.3124	9.60378	ERR3407140
	mail1-1_rep2	25002987	24856101	23107580	1471954	98.3064	9.10353	ERR3407141
Exp1	WT_rep1	23893708	23726062	21806972	1626407	98.0734	8.67903	ERR3407142
	WT_rep2	33046877	32807977	30165341	2278482	98.1752	12.0162	ERR3407143
	ddc_rep1	29965199	29742922	27390618	1999863	98.082	10.8854	ERR3407144
	ddc_rep2	31395114	31118461	28644333	2067468	97.8235	11.3747	ERR3407145
	main-3_rep1	25223453	25032509	23216299	1558920	98.2229	9.17601	ERR3407146
	main-3_rep2	27552414	27333527	25347839	1707760	98.1968	10.0206	ERR3407147
	ddcmain-3_rep1	24767396	24546717	22677858	1495293	97.6007	8.95302	ERR3407148
	ddcmain-3_rep2	27746829	27517189	25380129	1739831	97.7408	10.0444	ERR3407149
Exp2	WT_rep1	36949405	28409699	25921641	2043281	75.6844	15.5361	ERR3407150
	WT_rep2	33258442	32701267	29877403	2321417	96.814	17.8882	ERR3407151
	ddc_rep1	42223851	41365958	37734068	2873679	96.1725	22.5599	ERR3407152
	ddc_rep2	36176858	35597942	32525648	2493216	96.7991	19.4549	ERR3407153
	main-3_rep1	34720233	32495763	29836400	2114873	92.0249	17.7507	ERR3407154
	main-3_rep2	34218294	33568947	30890714	2203934	96.7162	18.3859	ERR3407155
	ddcmain-3_rep1	35103334	19576228	17915087	1217087	54.5024	10.629	ERR3407156
	ddcmain-3_rep2	32751706	31826556	29325049	1954173	95.5041	17.3773	ERR3407157
Exp3	Col_rep1	29253874	28826198	24447402	2596856	92.4468	15.0246	ERR3685069
	Col_rep2	31332295	30903057	26359949	2762043	92.9456	16.1789	ERR3685070
	Col_rep3	29538661	28984269	24345333	2568414	91.1136	14.9521	ERR3685071
	Col_rep4	33496064	33057633	28124209	2948295	92.7646	17.2625	ERR3685072
	main-2_rep1	37527658	37030267	30667847	2899439	89.4468	18.6485	ERR3685127
	main-2_rep2	22193941	21842395	18576673	1940253	92.4438	11.3983	ERR3685128
	main-2_rep3	28128078	27742716	23908965	2236826	92.9526	14.5254	ERR3685129
	main-2_rep4	22760910	22408756	19200481	1893051	92.6744	11.7186	ERR3685130
	mail1-1_rep1	26181645	25854205	22158207	2139319	92.8037	13.4986	ERR3685081
	mail1-1_rep2	26105146	25762758	21962439	2169575	92.4416	13.4067	ERR3685082
	mail1-1_rep3	25693548	25368116	21428890	2130806	91.695	13.0887	ERR3685083
	mail1-1_rep4	32317658	31912892	27319739	2667786	92.7899	16.6597	ERR3685084
	pp7l-2_rep1	30011873	29584745	24850469	2206735	90.155	15.0318	ERR3685119
	pp7l-2_rep2	26113583	25791859	22046398	1991850	92.0527	13.3546	ERR3685120
	pp7l-2_rep3	31399758	31015923	26222327	2275199	90.7572	15.832	ERR3685121
	pp7l-2_rep4	28555025	28159145	23784579	2160995	90.8617	14.4142	ERR3685122
	mail1-1pp7l-2_rep1	27810308	27449968	23732577	2124756	92.9775	14.3652	ERR3685123
	mail1-1pp7l-2_rep2	26963579	26610285	22772783	1949396	91.6873	13.7345	ERR3685124
	mail1-1pp7l-2_rep3	27001602	26653711	22897708	2124948	92.671	13.9015	ERR3685125
	mail1-1pp7l-2_rep4	22440411	22152964	19106256	1730222	92.8525	11.5758	ERR3685126
BS-seq
Sample	Total reads	Mapped reads	Mapping efficiency	Average coverage	Library name (ENA)
Col_rep1	59793910	47755545	79.9%	17.6872	ERR3407116
Col_rep2	71318750	57654855	80.8%	21.3536	ERR3407117
main-2_rep1	81652397	64284099	78.7%	23.8089	ERR3407118
main-2_rep2	89133471	70009689	78.5%	25.9295	ERR3407119
